# A comprehensive mouse kidney atlas enables rare cell population characterization and robust marker discovery

**DOI:** 10.1101/2022.07.02.498501

**Authors:** Claudio Novella-Rausell, Magda Grudniewska, Dorien J. M. Peters, Ahmed Mahfouz

## Abstract

The cellular diversity and complexity of the kidney are on par with its physiological intricacy. Although our anatomical understanding of the different segments and their functions is supported by a plethora of research, the identification of distinct and rare cell populations and their markers remains elusive. Here, we leverage the large number of cells and nuclei profiles using single-cell (scRNA-seq) and single-nuclei (snRNA-seq) RNA-sequencing to build a comprehensive atlas of the adult mouse kidney. We created MKA (<u>M</u>ouse <u>K</u>idney <u>A</u>tlas) by integrating 59 publicly available single-cell and single-nuclei transcriptomic datasets from eight independent studies. The atlas contains more than 140.000 cells and nuclei covering different single-cell technologies, age, and tissue sections. To harmonize annotations across datasets, we constructed a hierarchical model of the cell populations present in our atlas. Using this hierarchy, we trained a model to automatically identify cells in unannotated datasets and evaluated its performance against well-established methods and annotation references. Our learnt model is dynamic, allowing the incorporation of novel cell populations and refinement of known profiles as more datasets become available. Using MKA and the learned model of cellular hierarchies, we predicted previously missing cell annotations from several studies and characterized well-studied and rare cell populations. This allowed us to identify reproducible markers across studies for poorly understood cell types and transitional states.
