## Supplementary material for "A comprehensive mouse kidney atlas enables rare cell population characterization and robust marker discovery": Table 1

### Sheet: Hoja 1
	Abbbreviation	Technology/ies	GEO	Reference	Nr of samples	Cell sorting	SC / SN	Enzymatic / Mechanical	Nr of cells or nuclei after QC	Nr of genes per cell or nuclei	Counts per cell or nuclei	Nr of reads (Mill.)	% pseudoaligned reads	annotation_available
Wu et al., 2019	Wu19	Dropseq, 10X Genomics, DroNcSeq	GSE119531	11	4	Whole tissue	SN, SC	Mechanical	11221	805	1482	55	76	TRUE
Miao et al., 2021	Miao21	10X Genomics	GSE157079	14	4	Whole tissue	SC	Enzymatic	22813	1175	2822	152	75	TRUE
Park et al., 2018	Park18	10X Genomics	GSE107585	8	35	Whole tissue	SC	Enzymatic	25828	657	1374	745	76	TRUE
Kirita et al., 2020	Kirita20	10X Genomics	GSE139107	9	4	Whole tissue	SN	Mechanical	25850	1032	1862	1481	85	TRUE
Dumas et al., 2020	Dumas20	10X Genomics	E-MTAB-8145	13	3	Cortex, Glomerulus, Medulla	SC	Enzymatic	11955	1229	2072	462	59	FALSE*
Conway et al., 2020	Conway20	10X Genomics	GSE140023	12	1	Whole tissue	SC	Enzymatic + Mechanical	5852	842	2027	343	83	FALSE
Hinze et al., 2021	Hinze21	Drop-seq, 10X Genomics	GSE145690	10	7	Inner Medulla, Outer Medulla, Cortex, Whole tissue	SC	Mechanical	30586	711	1419	177	80	FALSE
Janosevic et al., 2021	Janosevic21	10X Genomics	GSE151658	15	1	Whole tissue	SC	Enzymatic + Mechanical	9145	1608	4100	407	77	FALSE**
*: Annotations were not available in the manuscript or its supplementary information but a manual annotation based on reported markers was performed
**: Annotations were not available in the manuscript or its supplementary information but annotations were retrieved from: https://github.com/hato-lab/kidney-endotoxin-sepsis-timeline-featureplot/blob/master/app.R
