## Supplementary material for "A comprehensive mouse kidney atlas enables rare cell population characterization and robust marker discovery": Table 2

### Sheet: Sheet1
	PTS1	PTS2	PTS3	MTAL	CTAL	ATL	DCT	CNT	DTL1	DTL2	DTL3
Odds Ratio	17.75	2.65	4.33	6.42	6.77	3.62	25.58	4.36	3.98	4.74	2022-05-12
99% CI	[11.73,26.85]	[1.47,4.78]	[2.91,6.42]	[4.4,9.36]	[5.08,9.02]	[2.44,5.36]	[18.96,34.51]	[1.89,10.06]	[2.66,5.94]	[3.17,7.1]	[8.03,19.47]
P value	3.7e-31	2.32e-03	1.50e-10	3.80e-15	3.85e-27	3.64e-08	1.66e-63	3.57e-03	1.06e-08	3.36e-10	5.39e-18
